# Long noncoding RNA NRAV can regulate interferon-stimulated gene expression in melanoma

**DOI:** 10.64898/2026.08.25.746911

**Authors:** Kadir Ziya Durmus, Emre Kilic, Cagatay Sahin, Sude Ece Aral, Huseyin Atakan Ekiz

## Abstract

The long non-coding RNA Negative Regulator of Antiviral Response (NRAV) is known to suppress antiviral immunity by regulating interferon response, but its functional role in tumor immunology remains poorly understood. We examined NRAV’s relevance in melanoma and found that high NRAV expression was associated with poor survival, reduced inflammatory pathway activation, and resistance to immune checkpoint blockade. Bulk and single-cell transcriptomic profiling indicates that NRAV expression is selectively enriched in malignant cells suggesting a potential cancer cell-intrinsic function. To examine whether NRAV can regulate inflammatory responses in melanoma cells, we manipulated the levels of NRAV in the BRAF-mutant A375 melanoma model and characterized the expression of key interferon-stimulated genes (ISGs) following type-I and type-II interferon stimulation. Our findings reveal that the stable NRAV overexpression blunts the induction of key ISGs, whereas NRAV knockdown reciprocally amplifies their transcription. Subcellular fractionation revealed that NRAV is predominantly localized to the nuclear compartment of melanoma cells and the overexpression of NRAV altered regulatory histone marks on the target ISG promoters including MX1 and IFITM3. Collectively, these findings establish NRAV as a tumor-intrinsic epigenetic regulator of interferon signaling, highlighting its potential contribution to melanoma immune evasion.
