## Supplemental Table 1 for "Long noncoding RNA NRAV can regulate interferon-stimulated gene expression in melanoma"

### Sheet: Table-S1
Oligo name	Sequence (5-->3)
NRAV-sh-for (plko.1)	CCGGGCCCTTCAGAGTTGTTACTCTCGAGAGTAACAACTCTGAAGGGCTTTTTG
NRAV-sh-rev (plko.1)	AATTCAAAAAGCCCTTCAGAGTTGTTACTctcgagAGTAACAACTCTGAAGGGC
scr(SHC016)_shRNA-for (plko.1)	CCGGGCGCGATAGCGCTAATAATTTCTCGAGAAATTATTAGCGCTATCGCGCTTTTTG
scr(SHC016)_shRNA-rev (plko.1)	AATTCAAAAAGCGCGATAGCGCTAATAATTTCTCGAGAAATTATTAGCGCTATCGCGC
NRAV(1-124) For (pre-Gibson) (exon1)	CGGGACCGATCCACGTACGTTAATTAAGCAGACCACAATGCACCG
NRAV(1-124) Rev (pre-Gibson) (exon1)	CCTCATTTTCTTCATCTCTCCAGACAGCTGGGTGG
NRAV(3835-5609) F2 For (pre-Gibson) (exon2)	AGCTGTCTGGAGAGATGAAGAAAATGAGGTTCAAAGAGATGAAG
NRAV(3835-5609) F2 Rev (pre-Gibson) (exon2)	GGATCTCACGCGTGGCCGGCCTTCTTGTTTGGAGCCCTAGAATAATTAAGA
SV40 F1 For (Gibson)	AATTTTATCGATCACGAGACTAGCCTCGAGAGATCTGATCATA
SV40 F1 Rev (Gibson)	CTCCAAACAAGAAGGCCGGCCACGCGTGAGATCCAGACATGATAAGATACATTGATGAGT
NRAV F2 For (Gibson)	CGGGACCGATCCACGTACGTTAATTAAGCAGACCACAATGCACCG
NRAV F2 Rev (Gibson)	GGATCTCACGCGTGGCCGGCCTTCTTGTTTGGAGCCCTAGAATAATTAAGA
minhCMV F3 For (Gibson)	ATTGTGGTCTGCTTAATTAACGTACGTGGATCGGTCCCGGTGTC
minhCMV F3 Rev (Gibson)	AACCCCAACCCCGTGGGAATTCGATATCAAGCTTCTC
MX1-ChIP-F	CCGAGCTGGGCAATTGG
MX1-ChIP-R	TCCTGGCCGGCAACTG
IFITM3-ChIP-F	AAAGGGAGGGCTCACTGAGAA
IFITM3-ChIP-R	CACCTCGTGCTCCTCCTTGA
GAPDH-ChIP-F	TACTAGCGGTTTTACGGGCG
GAPDH-ChIP-R	TCGAACAGGAGGAGCAGAGAGCGA
MX1 For Primer	GTTTCCGAAGTGGACATCGCA
MX1 Rev Primer	CTGCACAGGTTGTTCTCAGC
IFIT2 For Primer	AAGCACCTCAAAGGGCAAAAC
IFIT2 Rev Primer	TCGGCCCATGTGATAGTAGAC
IFIT3 For Primer	TCAGAAGTCTAGTCACTTGGGG
IFIT3 Rev Primer	ACACCTTCGCCCTTTCATTTC
NRAV For Primer	CCGGGTTACGAGGACCAC
NRAV Rev Primer	GTTCGGAGGCATCAACTCCTT
GAPDH For Primer	ACCACAGTCCATGCCATCAC
GAPDH Rev Primer	TCCACCACCCTGTTGCTGTA
S14 For Primer	GGCAGACCGAGATGAATCCTC
S14 Rev Primer	CAGGTCCAGGGGTCTTGGTCC
U2 For Primer	CATCGCTTCTCGGCCTTTTG
U2 Rev Primer	TGGAGGTACTGCAATACCAGG
U6 For Primer	CTCGCTTCGGCAGCACA
U6 Rev Primer	AACGCTTCACGAATTTGCGT
NRAV Probe-1	[BIO]GAGAGGTGGACTCACTTGTTTA[BIO]
NRAV Probe-2	[BIO]TTTAATGTCTATTCTGTGTTG[BIO]
NRAV Probe-3	[BIO]GAACCTCATTTTCTTCATCTCT[BIO]
NRAV Ctrl Probe-1(C4)	[BIO]TGTAGCATCATCGTATTGTCTGG[BIO]
NRAV Ctrl Probe-2(C5)	[BIO]GTATGTTGTGTTTATTCTCTA[BIO]
NRAV Ctrl Probe-3(C6)	[BIO]TCTGTCTTATCCTTACTACCTA[BIO]
